# Convergent evolution of a novel blood-red nectar pigment in vertebrate-pollinated flowers

**DOI:** 10.1101/2021.03.24.436888

**Authors:** Rahul Roy, Nickolas Moreno, Stephen A. Brockman, Adam Kostanecki, Amod Zambre, Catherine Holl, Erik M. Solhaug, Anzu Minami, Emilie Snell-Rood, Marshall Hampton, Mark A. Bee, Ylenia Chiari, Adrian D. Hegeman, Clay J. Carter

## Abstract

*Nesocodon mauritianus* (Campanulaceae) produces a blood-red nectar that has been proposed to serve as a visual attractant for pollinator visitation. Here we show that the nectar’s red color is derived from a novel alkaloid termed nesocodin. The first nectar produced is acidic and pale yellow in color, but slowly becomes alkaline before taking on its characteristic red color. Three enzymes secreted into the nectar are either necessary or sufficient for pigment production, including (1) a carbonic anhydrase that creates an alkaline environment, (2) an aryl alcohol oxidase that generates sinapaldehyde, a pigment precursor, and (3) a ferritin-like catalase that protects nesocodin from degradation by hydrogen peroxide. Our findings demonstrate how these three enzymatic activities allow for the condensation of sinapaldehyde and proline to form a novel pigment with a stable imine bond, which in turn is attractive to *Phelsuma* geckos, the presumed pollinators of *Nesocodon*. We also identify nesocodin in the red nectar of the distantly related *Jaltomata herrerae* and provide evidence for convergent evolution of this trait. While the overall enzymatic activities required for red pigment formation in both *Nesocodon* and *J. herrerae* nectars are identical, the associated genes encoding the enzymes are not orthologous and, in the case of the aryl alcohol oxidase, even belong to different protein families. This work cumulatively identifies a novel, convergently evolved trait in two vertebrate-pollinated species, suggesting the red pigment is selectively favored and that only a limited number of compounds are likely to underlie this adaptation.

**Significance:** Nearly 90% of flowering plants produce nectar to attract pollinators. Beyond sugars, many types of nectar solutes play important ecological roles; however, the molecular basis for the diversity of nectar composition across species is less explored. One rare trait among flowering plants is the production of colored nectar, which may function to attract and guide prospective pollinators. Our findings indicate convergent evolution of a red-colored nectar across two distantly related plant species. Behavioral data show that the red pigment attracts diurnal geckos, a presumed pollinator of one of these plants. These findings join a growing list of examples of distinct biochemical and molecular mechanisms underlying evolutionary convergence, and provide a fascinating system for testing how interactions across species drive the evolution of novel pigments in an understudied context.
