## Supplementary material for "Convergent evolution of a novel blood-red nectar pigment in vertebrate-pollinated flowers": Table S1 - Gecko behavioral data

### Sheet: Final Data Set
Gecko ID	Sex	stimulus chamber visited first	# times colored nectar investigated	# times non-colored nectar investigated	volume (µL) of colored nectar remaining in test arena at end of choice test	volume (µL) of non-colored nectar remaining in test arena at end of choice test	volume (µL) of colored nectar remaining in control arena at end of choice test	volume (µL) of non-colored nectar remaining in control arena at end of choice test	differential volume (µL) removed (non-colored - colored) in test arena at end of choice test	differential volume (µL) removed (non-colored - colored) in control arena at end of choice test
PL001	Male	colored	1	0	1554	1552	1559	1542	-2	-17
PL003	Male	non-colored	0	0	1492	1532	1498	1547	40	49
PL004	Male	colored	3	0	1214	1512	1501	1509	298	8
PL18596(1)	Female	non-colored	2	0	1544	1535	1503	1522	-9	19
PL18596(2)	Female	colored	3	0	1462	1492	1478	1488	30	10
PL18598	Female	colored	0	0	1512	1523	1492	1501	11	9
PL19095	Female	colored	5	0	1507	1528	1518	1539	21	21
PL21036	Male	non-colored	1	0	1467	1482	1493	1504	15	11
PL23800	Female	colored	0	0	1498	1534	1480	1508	36	28
PL26211	Female	colored	0	0	1526	1525	1505	1501	-1	-4
PL26212	Female	colored	2	0	1324	1536	1521	1522	212	1
PL26215	Male	non-colored	2	0	1487	1525	1477	1486	38	9
PL26217	Male	non-colored	1	0	1499	1531	1507	1496	32	-11
PL27779	Juvenile	colored	1	0	1487	1528	1523	1534	41	11
PL28559	Female	non-colored	1	2	1514	1543	1507	1516	29	9
